# Unifying single-cell annotations based on the Cell Ontology

**DOI:** 10.1101/810234

**Authors:** Sheng Wang, Angela Oliveira Pisco, Aaron McGeever, Maria Brbic, Marinka Zitnik, Spyros Darmanis, Jure Leskovec, Jim Karkanias, Russ B. Altman

## Abstract

Single cell technologies have rapidly generated an unprecedented amount of data that enables us to understand biological systems at single-cell resolution. However, joint analysis of datasets generated by independent labs remains challenging due to a lack of consistent terminology to describe cell types. Here, we present OnClass, an algorithm and accompanying software for automatically classifying cells into cell types part of the controlled vocabulary that forms the Cell Ontology. A key advantage of OnClass is its capability to classify cells into cell types not present in the training data because it uses the Cell Ontology graph to infer cell type relationships. Furthermore, OnClass can be used to identify marker genes for all the cell ontology categories, independently of whether the cells types are present or absent in the training data, suggesting that OnClass can be used not only as an annotation tool for single cell datasets but also as an algorithm to identify marker genes specific to each term of the Cell Ontology, offering the possibility of refining the Cell Ontology using a data-centric approach.
