## Supplementary table 3 for "Unifying single-cell annotations based on the Cell Ontology"

### Sheet: Sheet1
Techonlogy	Cell Ontology ID	Cell Ontology Name	Number of annotated cells
droplet	CL:0002548	fibroblast of cardiac tissue	2409
droplet	CL:0000738	leukocyte	1500
droplet	CL:0002350	endocardial cell	678
droplet	CL:0000192	smooth muscle cell	1601
droplet	CL:0000746	cardiac muscle cell	334
droplet	CL:2000018	endothelial cell of coronary artery	3293
droplet	CL:0000232	erythrocyte	356
droplet	CL:0010022	cardiac neuron	81
droplet	CL:0000084	t cell	11165
droplet	CL:0002326	luminal epithelial cell of mammary gland	1903
droplet	CL:0000236	b cell	29219
droplet	CL:0000499	stromal cell	2783
droplet	CL:0000646	basal cell	1587
droplet	CL:0000115	endothelial cell	8419
droplet	CL:0000235	macrophage	6196
droplet	CL:0002570	mesenchymal stem cell of adipose	1893
droplet	CL:0000763	myeloid cell	1871
droplet	CL:0000765	erythroblast	558
droplet	CL:0000066	epithelial cell	338
droplet	CL:1000838	kidney proximal convoluted tubule epithelial cell	4460
droplet	CL:0000650	mesangial cell	261
droplet	CL:1001106	kidney loop of henle thick ascending limb epithelial cell	1554
droplet	CL:1000849	kidney distal convoluted tubule epithelial cell	744
droplet	CL:1001016	kidney loop of henle ascending limb epithelial cell	201
droplet	CL:1001431	kidney collecting duct principal cell	789
droplet	CL:0000542	lymphocyte	1591
droplet	CL:0000666	fenestrated cell	1027
droplet	CL:0002306	epithelial cell of proximal tubule	3053
droplet	CL:0002204	brush cell	414
droplet	CL:0000653	glomerular visceral epithelial cell	496
droplet	CL:1001045	kidney cortex artery cell	381
droplet	CL:0000623	natural killer cell	1143
droplet	CL:1000892	kidney capillary endothelial cell	161
droplet	CL:0000057	fibroblast	1813
droplet	CL:0000786	plasma cell	1127
droplet	CL:0000182	hepatocyte	2929
droplet	CL:1000398	endothelial cell of hepatic sinusoid	675
droplet	CL:0000091	kupffer cell	2546
droplet	CL:0000632	hepatic stellate cell	39
droplet	CL:0000784	plasmacytoid dendritic cell	41
droplet	CL:0000766	myeloid leukocyte	307
droplet	CL:0000134	mesenchymal stem cell	13037
droplet	CL:0002573	schwann cell	274
droplet	CL:0000594	skeletal muscle satellite cell	2055
droplet	CL:0000188	cell of skeletal muscle	192
droplet	CL:0000169	type b pancreatic cell	2674
droplet	CL:0000173	pancreatic d cell	272
droplet	CL:0000171	pancreatic a cell	310
droplet	CL:0002064	pancreatic acinar cell	2141
droplet	CL:0002275	pancreatic pp cell	157
droplet	CL:0000814	mature nk t cell	2542
droplet	CL:0000547	proerythroblast	957
droplet	CL:0000050	megakaryocyte-erythroid progenitor cell	838
droplet	CL:0000914	immature nk t cell	84
droplet	CL:0000094	granulocyte	1540
droplet	CL:0002009	macrophage dendritic cell progenitor	148
droplet	CL:0000807	dn3 thymocyte	146
droplet	CL:0000893	thymocyte	1892
droplet	CL:0002420	immature t cell	1784
droplet	CL:0002489	double negative thymocyte	971
droplet	CL:0000808	dn4 thymocyte	2000
droplet	CL:0000145	professional antigen presenting cell	2482
droplet	CL:0000097	mast cell	76
droplet	CL:1001428	bladder urothelial cell	5231
droplet	CL:1001319	bladder cell	3003
droplet	CL:0002410	pancreatic stellate cell	21
droplet	CL:0002187	basal cell of epidermis	11431
droplet	CL:0002337	keratinocyte stem cell	418
droplet	CL:0000362	epidermal cell	1735
droplet	CL:1000428	stem cell of epidermis	171
droplet	CL:0000312	keratinocyte	11142
droplet	CL:0000453	langerhans cell	175
droplet	CL:0002250	intestinal crypt stem cell	339
droplet	CL:0002071	enterocyte of epithelium of large intestine	1125
droplet	CL:0000037	hematopoietic stem cell	36
droplet	CL:0002253	epithelial cell of large intestine	229
droplet	CL:1000320	large intestine goblet cell	158
droplet	CL:0000068	duct epithelial cell	2
droplet	CL:1000839	kidney proximal straight tubule epithelial cell	95
droplet	CL:1000454	kidney collecting duct epithelial cell	25
droplet	CL:1000497	kidney cell	3
droplet	CL:0008019	mesenchymal cell	879
droplet	CL:0002329	basal epithelial cell of tracheobronchial tree	521
droplet	CL:0000138	chondrocyte	1630
droplet	CL:0000165	neuroendocrine cell	48
droplet	CL:0000081	blood cell	88
droplet	CL:0002600	smooth muscle cell of trachea	127
FACS	CL:0002337	keratinocyte stem cell	780
FACS	CL:0000169	type b pancreatic cell	1342
FACS	CL:0000594	skeletal muscle satellite cell	2725
FACS	CL:0000236	b cell	5523
FACS	CL:0000362	epidermal cell	492
FACS	CL:0002600	smooth muscle cell of trachea	125
FACS	CL:0000084	t cell	1366
FACS	CL:0002548	fibroblast of cardiac tissue	3926
FACS	CL:0002064	pancreatic acinar cell	576
FACS	CL:0002187	basal cell of epidermis	4214
FACS	CL:0000057	fibroblast	1330
FACS	CL:0000171	pancreatic a cell	521
FACS	CL:0000134	mesenchymal stem cell	1429
FACS	CL:0000173	pancreatic d cell	191
FACS	CL:2000018	endothelial cell of coronary artery	2694
FACS	CL:0000312	keratinocyte	1193
FACS	CL:0002329	basal epithelial cell of tracheobronchial tree	404
FACS	CL:0000115	endothelial cell	4928
FACS	CL:0000738	leukocyte	120
FACS	CL:0002293	epithelial cell of thymus	165
FACS	CL:0000235	macrophage	2010
FACS	CL:0002079	pancreatic ductal cell	313
FACS	CL:0000547	proerythroblast	107
FACS	CL:0000576	monocyte	1281
FACS	CL:0002410	pancreatic stellate cell	48
FACS	CL:0000623	natural killer cell	352
FACS	CL:0000128	oligodendrocyte	2094
FACS	CL:0002275	pancreatic pp cell	71
FACS	CL:0000625	cd8-positive, alpha-beta t cell	104
FACS	CL:0002350	endocardial cell	375
FACS	CL:0000129	microglial cell	13268
FACS	CL:0000127	astrocyte	592
FACS	CL:0000663	valve cell	315
FACS	CL:0000094	granulocyte	74
FACS	CL:0000065	ependymal cell	55
FACS	CL:2000043	brain pericyte	484
FACS	CL:1001428	bladder urothelial cell	1420
FACS	CL:0000099	interneuron	240
FACS	CL:0000540	neuron	484
FACS	CL:0002453	oligodendrocyte precursor cell	312
FACS	CL:1001319	bladder cell	1012
FACS	CL:0000644	bergmann glial cell	54
FACS	CL:0000098	sensory epithelial cell	151
FACS	CL:0000047	neuronal stem cell	97
FACS	CL:1001474	medium spiny neuron	103
FACS	CL:0002250	intestinal crypt stem cell	1579
FACS	CL:0000763	myeloid cell	2556
FACS	CL:0000164	enteroendocrine cell	161
FACS	CL:0002071	enterocyte of epithelium of large intestine	2542
FACS	CL:1000320	large intestine goblet cell	1587
FACS	CL:0002570	mesenchymal stem cell of adipose	4733
FACS	CL:0002253	epithelial cell of large intestine	1704
FACS	CL:0000151	secretory cell	563
FACS	CL:0002203	brush cell of epithelium proper of large intestine	175
FACS	CL:0000066	epithelial cell	374
FACS	CL:0002129	regular atrial cardiac myocyte	403
FACS	CL:0000182	hepatocyte	1162
FACS	CL:0000766	myeloid leukocyte	209
FACS	CL:1000398	endothelial cell of hepatic sinusoid	617
FACS	CL:0002306	epithelial cell of proximal tubule	345
FACS	CL:0000091	kupffer cell	262
FACS	CL:1000454	kidney collecting duct epithelial cell	445
FACS	CL:1001016	kidney loop of henle ascending limb epithelial cell	146
FACS	CL:0000666	fenestrated cell	268
FACS	CL:1001431	kidney collecting duct principal cell	140
FACS	CL:0000775	neutrophil	96
FACS	CL:1000413	endothelial cell of artery	394
FACS	CL:0000192	smooth muscle cell	103
FACS	CL:0000145	professional antigen presenting cell	130
FACS	CL:0002544	aortic endothelial cell	73
FACS	CL:0000319	mucus secreting cell	73
FACS	CL:0000808	dn4 thymocyte	1756
FACS	CL:0000893	thymocyte	1001
FACS	CL:0000138	chondrocyte	275
FACS	CL:0002145	ciliated columnar cell of tracheobronchial tree	65
FACS	CL:0000135	fibrocyte	44
FACS	CL:0000646	basal cell	2139
FACS	CL:0002326	luminal epithelial cell of mammary gland	768
FACS	CL:0000499	stromal cell	340
FACS	CL:0002144	capillary endothelial cell	1198
FACS	CL:0000860	classical monocyte	108
FACS	CL:0000814	mature nk t cell	215
FACS	CL:0002138	endothelial cell of lymphatic vessel	92
FACS	CL:0000875	non-classical monocyte	112
FACS	CL:0002241	pulmonary interstitial fibroblast	43
FACS	CL:0002547	fibroblast of the aortic adventitia	111
FACS	CL:1001567	lung endothelial cell	58
FACS	CL:0002553	fibroblast of lung	269
FACS	CL:0000451	dendritic cell	395
FACS	CL:0002131	regular ventricular cardiac myocyte	147
FACS	CL:0002063	type ii pneumocyte	112
FACS	CL:0000158	club cell	42
FACS	CL:0000125	glial cell	3
FACS	CL:0000583	alveolar macrophage	21
FACS	CL:1000223	lung neuroendocrine cell	11
FACS	CL:0002633	respiratory basal cell	4
