## Supplementary table 4 for "Unifying single-cell annotations based on the Cell Ontology"

### Sheet: Sheet1
Cell type name	Cell Ontology ID
B cell	CL:0000236
Macrophage	CL:0000235
HSC	CL:0000037
CD56+ NK	CL:0002338
CD4+ helper T	CL:0000492
Regulatory T	CL:0000815
Cytotoxic T	CL:0000910
CD14+ monocyte	CL:0001054
PBMC	CL:2000001
Memory T	CL:0000813
