## Supplementary table 5 for "Unifying single-cell annotations based on the Cell Ontology"

### Sheet: Sheet1
#Tissue	Cell_type_level_1	Cell_type_level_2	Tissue_reformatted	Cell_type_level_1_reformatted	Cell_type_level_2_reformatted	Class_final_ID	Class_final_ID_copy	Member(s)
Bladder	Epithelial_urothelial	umbrella cell	Bladder	Epithelial_urothelial	umbrella_cell	BLADDER.EPITHELIAL_UROTHELIAL.UMBRELLA_CELL	BLADDER.EPITHELIAL_UROTHELIAL.UMBRELLA_CELL	EPCAM	UPK3A	UPK1B	GRHL3
Bladder	Epithelial_urothelial	basal cell	Bladder	Epithelial_urothelial	basal_cell	BLADDER.EPITHELIAL_UROTHELIAL.BASAL_CELL	BLADDER.EPITHELIAL_UROTHELIAL.BASAL_CELL	EPCAM	KRT5	KRT14
Bladder	Mesenchymal	NA	Bladder	Mesenchymal	NA	BLADDER.MESENCHYMAL.NA	BLADDER.MESENCHYMAL.NA	DCN	CAR3	SCARA5
Fat	NA	Mesenchymal Progenitors	Fat	NA	Mesenchymal_Progenitors	FAT.NA.MESENCHYMAL_PROGENITORS	FAT.NA.MESENCHYMAL_PROGENITORS	PDGFRA	CD34
Fat	Immune Cells	B Cells	Fat	Immune_Cells	B_Cells	FAT.IMMUNE_CELLS.B_CELLS	FAT.IMMUNE_CELLS.B_CELLS	CD19	PTPRC
Fat	Immune Cells	T Cells	Fat	Immune_Cells	T_Cells	FAT.IMMUNE_CELLS.T_CELLS	FAT.IMMUNE_CELLS.T_CELLS	CD3G	CD8A	CD4	PTPRC
Fat	Immune Cells	NK Cells	Fat	Immune_Cells	NK_Cells	FAT.IMMUNE_CELLS.NK_CELLS	FAT.IMMUNE_CELLS.NK_CELLS	IRF8	GZMA	NKG7	PTPRC
Fat	Immune Cells	Myeloid	Fat	Immune_Cells	Myeloid	FAT.IMMUNE_CELLS.MYELOID	FAT.IMMUNE_CELLS.MYELOID	ITGAM	CD68	C1QA	LYZ2	CD14	PTPRC
Fat	NA	Endothelial Cells	Fat	NA	Endothelial_Cells	FAT.NA.ENDOTHELIAL_CELLS	FAT.NA.ENDOTHELIAL_CELLS	PECAM1	CDH5	PTPRC
Heart and Aorta	vascular endothelial	NA	Heart_and_Aorta	vascular_endothelial	NA	HEART_AND_AORTA.VASCULAR_ENDOTHELIAL.NA	HEART_AND_AORTA.VASCULAR_ENDOTHELIAL.NA	FABP4	CDH5	CAV1	PECAM1
Heart and Aorta	fibroblasts	NA	Heart_and_Aorta	fibroblasts	NA	HEART_AND_AORTA.FIBROBLASTS.NA	HEART_AND_AORTA.FIBROBLASTS.NA	DDR2	COL3A1	COL1A1	TCF21	COL1A2	DCN	GSN	VIM	ELN	FN1
Heart and Aorta	atrial cardiomyocytes	NA	Heart_and_Aorta	atrial_cardiomyocytes	NA	HEART_AND_AORTA.ATRIAL_CARDIOMYOCYTES.NA	HEART_AND_AORTA.ATRIAL_CARDIOMYOCYTES.NA	NPPA	MYL7	SLN
Heart and Aorta	endocardial	NA	Heart_and_Aorta	endocardial	NA	HEART_AND_AORTA.ENDOCARDIAL.NA	HEART_AND_AORTA.ENDOCARDIAL.NA	NPR3	PECAM1
Heart and Aorta	immune	NA	Heart_and_Aorta	immune	NA	HEART_AND_AORTA.IMMUNE.NA	HEART_AND_AORTA.IMMUNE.NA	C1QA	H2-EB1
Heart and Aorta	myofibroblasts	NA	Heart_and_Aorta	myofibroblasts	NA	HEART_AND_AORTA.MYOFIBROBLASTS.NA	HEART_AND_AORTA.MYOFIBROBLASTS.NA	TCF21
Heart and Aorta	smooth muscle	NA	Heart_and_Aorta	smooth_muscle	NA	HEART_AND_AORTA.SMOOTH_MUSCLE.NA	HEART_AND_AORTA.SMOOTH_MUSCLE.NA	MYH11	ACTA2	TAGLN	VIM
Heart and Aorta	cardiomyocytes	NA	Heart_and_Aorta	cardiomyocytes	NA	HEART_AND_AORTA.CARDIOMYOCYTES.NA	HEART_AND_AORTA.CARDIOMYOCYTES.NA	TNNI3
Heart and Aorta	aortic endothelial	NA	Heart_and_Aorta	aortic_endothelial	NA	HEART_AND_AORTA.AORTIC_ENDOTHELIAL.NA	HEART_AND_AORTA.AORTIC_ENDOTHELIAL.NA	EHD3
Heart and Aorta	endothelial	NA	Heart_and_Aorta	endothelial	NA	HEART_AND_AORTA.ENDOTHELIAL.NA	HEART_AND_AORTA.ENDOTHELIAL.NA	CDH5	PECAM1	TEK	ESM1	EHD3
Heart and Aorta	antigen presenting	NA	Heart_and_Aorta	antigen_presenting	NA	HEART_AND_AORTA.ANTIGEN_PRESENTING.NA	HEART_AND_AORTA.ANTIGEN_PRESENTING.NA	PTPRC	H2-EB1	CD86
Heart and Aorta	macrophages	NA	Heart_and_Aorta	macrophages	NA	HEART_AND_AORTA.MACROPHAGES.NA	HEART_AND_AORTA.MACROPHAGES.NA	SELPLG	CD14	CD3E	CD19
Kidney	Fenestrated endothelial cells	NA	Kidney	Fenestrated_endothelial_cells	NA	KIDNEY.FENESTRATED_ENDOTHELIAL_CELLS.NA	KIDNEY.FENESTRATED_ENDOTHELIAL_CELLS.NA	PLVAP
Kidney	mesangial cells	NA	Kidney	mesangial_cells	NA	KIDNEY.MESANGIAL_CELLS.NA	KIDNEY.MESANGIAL_CELLS.NA	DES	VIM	ACTA2
Kidney	podocytes	NA	Kidney	podocytes	NA	KIDNEY.PODOCYTES.NA	KIDNEY.PODOCYTES.NA	PODXL	WT1	MME
Kidney	Tubule	proximal brush border cells	Kidney	Tubule	proximal_brush_border_cells	KIDNEY.TUBULE.PROXIMAL_BRUSH_BORDER_CELLS	KIDNEY.TUBULE.PROXIMAL_BRUSH_BORDER_CELLS	WIL1
Kidney	Tubule	distal collecting duct principal cells	Kidney	Tubule	distal_collecting_duct_principal_cells	KIDNEY.TUBULE.DISTAL_COLLECTING_DUCT_PRINCIPAL_CELLS	KIDNEY.TUBULE.DISTAL_COLLECTING_DUCT_PRINCIPAL_CELLS	KCNE1	SCNN1A	AQP2
Pancreas	Exocrine	acinar cells	Pancreas	Exocrine	acinar_cells	PANCREAS.EXOCRINE.ACINAR_CELLS	PANCREAS.EXOCRINE.ACINAR_CELLS	AMY2B	CPA1	PTF1A
Pancreas	Exocrine	ductal cells	Pancreas	Exocrine	ductal_cells	PANCREAS.EXOCRINE.DUCTAL_CELLS	PANCREAS.EXOCRINE.DUCTAL_CELLS	KRT19	HNF1B
Pancreas	Endocrine	beta	Pancreas	Endocrine	beta	PANCREAS.ENDOCRINE.BETA	PANCREAS.ENDOCRINE.BETA	INS1	INS2	SLC2A2	NKX6-1	PDX1	MAFA	PRSS53
Pancreas	Endocrine	alpha	Pancreas	Endocrine	alpha	PANCREAS.ENDOCRINE.ALPHA	PANCREAS.ENDOCRINE.ALPHA	GCG	MAFB
Pancreas	Endocrine	delta	Pancreas	Endocrine	delta	PANCREAS.ENDOCRINE.DELTA	PANCREAS.ENDOCRINE.DELTA	SST	HHEX	PDX1	NEUROG3	PPY
Pancreas	Endocrine	PP	Pancreas	Endocrine	PP	PANCREAS.ENDOCRINE.PP	PANCREAS.ENDOCRINE.PP	PPY	HNF1B
Pancreas	NA	endothelial	Pancreas	NA	endothelial	PANCREAS.NA.ENDOTHELIAL	PANCREAS.NA.ENDOTHELIAL	KDR	PECAM1	CDH5
Pancreas	NA	Immune	Pancreas	NA	Immune	PANCREAS.NA.IMMUNE	PANCREAS.NA.IMMUNE	PTPRC
Pancreas	NA	stellate cells	Pancreas	NA	stellate_cells	PANCREAS.NA.STELLATE_CELLS	PANCREAS.NA.STELLATE_CELLS	PDGFRA	PDGFRB
Spleen	Immune	B cells	Spleen	Immune	B_cells	SPLEEN.IMMUNE.B_CELLS	SPLEEN.IMMUNE.B_CELLS	CD79A	CCR2
Spleen	Immune	T cells	Spleen	Immune	T_cells	SPLEEN.IMMUNE.T_CELLS	SPLEEN.IMMUNE.T_CELLS	CD4	CD8B1	CD8A
Trachea	Epithelium	ciliated	Trachea	Epithelium	ciliated	TRACHEA.EPITHELIUM.CILIATED	TRACHEA.EPITHELIUM.CILIATED	EPCAM	CDH1	FOXJ1
Trachea	Epithelium	secretory	Trachea	Epithelium	secretory	TRACHEA.EPITHELIUM.SECRETORY	TRACHEA.EPITHELIUM.SECRETORY	EPCAM	CDH1	SCGB1A1
Trachea	Epithelium	neuroendocrine	Trachea	Epithelium	neuroendocrine	TRACHEA.EPITHELIUM.NEUROENDOCRINE	TRACHEA.EPITHELIUM.NEUROENDOCRINE	EPCAM	CDH1	CCK	SYP
Trachea	Epithelium	basal	Trachea	Epithelium	basal	TRACHEA.EPITHELIUM.BASAL	TRACHEA.EPITHELIUM.BASAL	EPCAM	CDH1	KRT15	KRT14	KRT5
Trachea	NA	Mesenchymal	Trachea	NA	Mesenchymal	TRACHEA.NA.MESENCHYMAL	TRACHEA.NA.MESENCHYMAL	PDGFRB	COL1A1	COL8A1	PDGFRA
Trachea	NA	Immune	Trachea	NA	Immune	TRACHEA.NA.IMMUNE	TRACHEA.NA.IMMUNE	PTPRC
Trachea	NA	Endothelial	Trachea	NA	Endothelial	TRACHEA.NA.ENDOTHELIAL	TRACHEA.NA.ENDOTHELIAL	PECAM1
Tongue	Epithelium	proliferative basal	Tongue	Epithelium	proliferative_basal	TONGUE.EPITHELIUM.PROLIFERATIVE_BASAL	TONGUE.EPITHELIUM.PROLIFERATIVE_BASAL	TOP2A	CDC20	MKI67	KRT14	KRT15	KRT5
Tongue	Epithelium	basal keratinocytes	Tongue	Epithelium	basal_keratinocytes	TONGUE.EPITHELIUM.BASAL_KERATINOCYTES	TONGUE.EPITHELIUM.BASAL_KERATINOCYTES	KRT10	SBSN
Tongue	Epithelium	suprabasal/basal keratinocytes	Tongue	Epithelium	suprabasal_basal_keratinocytes	TONGUE.EPITHELIUM.SUPRABASAL_BASAL_KERATINOCYTES	TONGUE.EPITHELIUM.SUPRABASAL_BASAL_KERATINOCYTES	KRT14	KRT10	SBSN
Tongue	Epithelium	filiform associated keratinocytes	Tongue	Epithelium	filiform_associated_keratinocytes	TONGUE.EPITHELIUM.FILIFORM_ASSOCIATED_KERATINOCYTES	TONGUE.EPITHELIUM.FILIFORM_ASSOCIATED_KERATINOCYTES	KRT84	KRT36	HOXC13
Tongue	Epithelium	taste receptor cells	Tongue	Epithelium	taste_receptor_cells	TONGUE.EPITHELIUM.TASTE_RECEPTOR_CELLS	TONGUE.EPITHELIUM.TASTE_RECEPTOR_CELLS	KRT8	KRT19	TAS1R1	TAS1R3	P2RX7
Bone Marrow	Whole Bone Marrow	T cells	Bone_Marrow	Whole_Bone_Marrow	T_cells	MARROW.WHOLE_MARROW.T_CELLS	MARROW.WHOLE_MARROW.T_CELLS	AHNAK	THY1	CD3E	CD8B1	CD8A
Bone Marrow	Whole Bone Marrow	NK Cells	Bone_Marrow	Whole_Bone_Marrow	NK_Cells	MARROW.WHOLE_MARROW.NK_CELLS	MARROW.WHOLE_MARROW.NK_CELLS	KLRB1A	KLRB1C	KLRB1B	NCR1
Bone Marrow	Whole Bone Marrow	NKT Cells	Bone_Marrow	Whole_Bone_Marrow	NKT_Cells	MARROW.WHOLE_MARROW.NKT_CELLS	MARROW.WHOLE_MARROW.NKT_CELLS	AHNAK	THY1	CD3E	CD8B1	CD8A	KLRB1A	KLRB1C	KLRB1B	NCR1
Bone Marrow	Whole Bone Marrow	Immature T cells	Bone_Marrow	Whole_Bone_Marrow	Immature_T_cells	MARROW.WHOLE_MARROW.IMMATURE_T_CELLS	MARROW.WHOLE_MARROW.IMMATURE_T_CELLS	CD3E	CD4	CD8A	CD6
Bone Marrow	Whole Bone Marrow	Immature NK	Bone_Marrow	Whole_Bone_Marrow	Immature_NK	MARROW.WHOLE_MARROW.IMMATURE_NK	MARROW.WHOLE_MARROW.IMMATURE_NK	KLRB1A	KLRB1C	KLRB1B	NCR1
Bone Marrow	Whole Bone Marrow	Immature NKT	Bone_Marrow	Whole_Bone_Marrow	Immature_NKT	MARROW.WHOLE_MARROW.IMMATURE_NKT	MARROW.WHOLE_MARROW.IMMATURE_NKT	CD3E	CD4	CD8A	CD6	KLRB1A	KLRB1C	KLRB1B	NCR1
Bone Marrow	Whole Bone Marrow	Pre-NK	Bone_Marrow	Whole_Bone_Marrow	Pre_NK	MARROW.WHOLE_MARROW.PRE_NK	MARROW.WHOLE_MARROW.PRE_NK	MKI67	STMN1
Bone Marrow	Unfractioned/Fractionated Marrow	Pro-B	Bone_Marrow	Unfractioned_Fractionated_Marrow	Pro_B	MARROW.UNFRACTIONED_FRACTIONATED_MARROW.PRO_B	MARROW.UNFRACTIONED_FRACTIONATED_MARROW.PRO_B	DNTT	RAG1	RAG2
Bone Marrow	Unfractioned/Fractionated Marrow	Late Pro-B	Bone_Marrow	Unfractioned_Fractionated_Marrow	Late_Pro_B	MARROW.UNFRACTIONED_FRACTIONATED_MARROW.LATE_PRO_B	MARROW.UNFRACTIONED_FRACTIONATED_MARROW.LATE_PRO_B	PAX5	RAG1	RAG2
Bone Marrow	Unfractioned/Fractionated Marrow	Immature B	Bone_Marrow	Unfractioned_Fractionated_Marrow	Immature_B	MARROW.UNFRACTIONED_FRACTIONATED_MARROW.IMMATURE_B	MARROW.UNFRACTIONED_FRACTIONATED_MARROW.IMMATURE_B	CHCHD10	CD79A	CD79B	CD19	MKI67	STMN1
Bone Marrow	Unfractioned/Fractionated Marrow	Mature/Naive B	Bone_Marrow	Unfractioned_Fractionated_Marrow	Mature_Naive_B	MARROW.UNFRACTIONED_FRACTIONATED_MARROW.MATURE_NAIVE_B	MARROW.UNFRACTIONED_FRACTIONATED_MARROW.MATURE_NAIVE_B	CD79A	CD79B	CD19	MS4A1	CD74
Bone Marrow	Ter119-B220+ Faction	Late Pro-B	Bone_Marrow	Ter119_B220_Faction	Late_Pro_B	MARROW.TER119_B220_FACTION.LATE_PRO_B	MARROW.TER119_B220_FACTION.LATE_PRO_B	VPREB1	PAX5	RAG1	RAG2	CD19
Bone Marrow	Ter119-B220+ Faction	Intermediate Pre-B	Bone_Marrow	Ter119_B220_Faction	Intermediate_Pre_B	MARROW.TER119_B220_FACTION.INTERMEDIATE_PRE_B	MARROW.TER119_B220_FACTION.INTERMEDIATE_PRE_B	PAX5	RAG1	RAG2	CD19	CHCHD10	CD74
Bone Marrow	Ter119-B220+ Faction	Immature B	Bone_Marrow	Ter119_B220_Faction	Immature_B	MARROW.TER119_B220_FACTION.IMMATURE_B	MARROW.TER119_B220_FACTION.IMMATURE_B	PAX5	CD19	CHCHD10	MS4A1	CD22	CD74
Bone Marrow	Ter119-B220+ Faction	Mature/Naive B	Bone_Marrow	Ter119_B220_Faction	Mature_Naive_B	MARROW.TER119_B220_FACTION.MATURE_NAIVE_B	MARROW.TER119_B220_FACTION.MATURE_NAIVE_B	PAX5	CD19	CHCHD10	MS4A1	CD22	CD74
Bone Marrow	Unfractioned Marrow	Hematopoietic Precursor Cells	Bone_Marrow	Unfractioned_Marrow	Hematopoietic_Precursor_Cells	MARROW.UNFRACTIONED_MARROW.HEMATOPOIETIC_PRECURSOR_CELLS	MARROW.UNFRACTIONED_MARROW.HEMATOPOIETIC_PRECURSOR_CELLS	KIT	STMN1	MKI67
Bone Marrow	Unfractioned Marrow	Proerythoblasts	Bone_Marrow	Unfractioned_Marrow	Proerythoblasts	MARROW.UNFRACTIONED_MARROW.PROERYTHOBLASTS	MARROW.UNFRACTIONED_MARROW.PROERYTHOBLASTS	TFRC	MKI67	STMN1
Bone Marrow	Unfractioned Marrow	Erythoblasts	Bone_Marrow	Unfractioned_Marrow	Erythoblasts	MARROW.UNFRACTIONED_MARROW.ERYTHOBLASTS	MARROW.UNFRACTIONED_MARROW.ERYTHOBLASTS	BPGM
Bone Marrow	Unfractioned Marrow	Proliferating Granulopoietic Cells	Bone_Marrow	Unfractioned_Marrow	Proliferating_Granulopoietic_Cells	MARROW.UNFRACTIONED_MARROW.PROLIFERATING_GRANULOPOIETIC_CELLS	MARROW.UNFRACTIONED_MARROW.PROLIFERATING_GRANULOPOIETIC_CELLS	LTF	PGLYRP1	LCN2	CAMP	MKI67	STMN1
Bone Marrow	Unfractioned Marrow	Granulocytes	Bone_Marrow	Unfractioned_Marrow	Granulocytes	MARROW.UNFRACTIONED_MARROW.GRANULOCYTES	MARROW.UNFRACTIONED_MARROW.GRANULOCYTES	LTF	PGLYRP1	LCN2	CAMP
Bone Marrow	Unfractioned Marrow	Basophils	Bone_Marrow	Unfractioned_Marrow	Basophils	MARROW.UNFRACTIONED_MARROW.BASOPHILS	MARROW.UNFRACTIONED_MARROW.BASOPHILS	CCL3	FCER1A	MCPT8
Bone Marrow	Unfractioned Marrow	Proliferating Promonocyte	Bone_Marrow	Unfractioned_Marrow	Proliferating_Promonocyte	MARROW.UNFRACTIONED_MARROW.PROLIFERATING_PROMONOCYTE	MARROW.UNFRACTIONED_MARROW.PROLIFERATING_PROMONOCYTE	AHNAK	MPEG1	MKI67	STMN1
Bone Marrow	Unfractioned Marrow	Mature Monocytes	Bone_Marrow	Unfractioned_Marrow	Mature_Monocytes	MARROW.UNFRACTIONED_MARROW.MATURE_MONOCYTES	MARROW.UNFRACTIONED_MARROW.MATURE_MONOCYTES	AHNAK	MPEG1	EMR1	CD68	IRF8	CD74
Bone Marrow	Unfractioned Marrow	BM Macrophages	Bone_Marrow	Unfractioned_Marrow	BM_Macrophages	MARROW.UNFRACTIONED_MARROW.BM_MACROPHAGES	MARROW.UNFRACTIONED_MARROW.BM_MACROPHAGES	AHNAK	MPEG1	CD68	LY6D	IRF8	CD74
Bone Marrow	Subfractionation	HPC Clusters	Bone_Marrow	Subfractionation	HPC_Clusters	MARROW.SUBFRACTIONATION.HPC_CLUSTERS	MARROW.SUBFRACTIONATION.HPC_CLUSTERS	KIT	GPR56	CD34
Bone Marrow	Subfractionation	Quiescent HSC-enriched Fraction	Bone_Marrow	Subfractionation	Quiescent_HSC_enriched_Fraction	MARROW.SUBFRACTIONATION.QUIESCENT_HSC_ENRICHED_FRACTION	MARROW.SUBFRACTIONATION.QUIESCENT_HSC_ENRICHED_FRACTION	CD48	FLT3	PDZK1IP1	LY6A
Bone Marrow	Subfractionation	MPPs	Bone_Marrow	Subfractionation	MPPs	MARROW.SUBFRACTIONATION.MPPS	MARROW.SUBFRACTIONATION.MPPS	STMN1	MKI67	CD48	FLT3	CD34
Bone Marrow	Subfractionation	Megakaryocyte Erythrocyte Progenitor	Bone_Marrow	Subfractionation	Megakaryocyte_Erythrocyte_Progenitor	MARROW.SUBFRACTIONATION.MEGAKARYOCYTE_ERYTHROCYTE_PROGENITOR	MARROW.SUBFRACTIONATION.MEGAKARYOCYTE_ERYTHROCYTE_PROGENITOR	TGM2	KLF1	TREML1
Bone Marrow	Subfractionation	Common Lymphocyte Progenitor Lineage	Bone_Marrow	Subfractionation	Common_Lymphocyte_Progenitor_Lineage	MARROW.SUBFRACTIONATION.COMMON_LYMPHOCYTE_PROGENITOR_LINEAGE	MARROW.SUBFRACTIONATION.COMMON_LYMPHOCYTE_PROGENITOR_LINEAGE	DNTT	LY6C2	CTSG	TYROBP	CD69
Bone Marrow	Myeloid Cells	Granulocyte-monocyte Progenitors	Bone_Marrow	Myeloid_Cells	Granulocyte_monocyte_Progenitors	MARROW.MYELOID_CELLS.GRANULOCYTE_MONOCYTE_PROGENITORS	MARROW.MYELOID_CELLS.GRANULOCYTE_MONOCYTE_PROGENITORS	FLT3	KIT	MPEG1	ITGB2	AHNAK	PLD4	CD68
Bone Marrow	Myeloid Cells	Mature Monocytes	Bone_Marrow	Myeloid_Cells	Mature_Monocytes	MARROW.MYELOID_CELLS.MATURE_MONOCYTES	MARROW.MYELOID_CELLS.MATURE_MONOCYTES	CD68	MPEG1	ITGAM1	ITGAM	EMR1	FCGR3
Bone Marrow	Myeloid Cells	Macrophages	Bone_Marrow	Myeloid_Cells	Macrophages	MARROW.MYELOID_CELLS.MACROPHAGES	MARROW.MYELOID_CELLS.MACROPHAGES	CD68	MPEG1	ITGAM1	ITGAM	EMR1	FCGR3	CD74
Bone Marrow	Myeloid Cells	Granulocyte 1	Bone_Marrow	Myeloid_Cells	Granulocyte_1	MARROW.MYELOID_CELLS.GRANULOCYTE_1	MARROW.MYELOID_CELLS.GRANULOCYTE_1	LTF	CAMP	NGP	S100A11	PGLYRP1
Bone Marrow	Myeloid Cells	Granulocyte 2 (Basophils)	Bone_Marrow	Myeloid_Cells	Granulocyte_2_Basophils	MARROW.MYELOID_CELLS.GRANULOCYTE_2_BASOPHILS	MARROW.MYELOID_CELLS.GRANULOCYTE_2_BASOPHILS	CCL3	FCER1A	MCPT8
Lung	Epithelial	multiciliated	Lung	Epithelial	multiciliated	LUNG.EPITHELIAL.MULTICILIATED	LUNG.EPITHELIAL.MULTICILIATED	FOXJ1
Lung	Epithelial	alveolar type 2	Lung	Epithelial	alveolar_type_2	LUNG.EPITHELIAL.ALVEOLAR_TYPE_2	LUNG.EPITHELIAL.ALVEOLAR_TYPE_2	SFTPA1	SFTPB	SFTPC	SFTPD
Lung	endothelial	NA	Lung	endothelial	NA	LUNG.ENDOTHELIAL.NA	LUNG.ENDOTHELIAL.NA	PECAM1
Lung	stromal	NA	Lung	stromal	NA	LUNG.STROMAL.NA	LUNG.STROMAL.NA	COL1A1
Lung	immune	alveolar macrophages	Lung	immune	alveolar_macrophages	LUNG.IMMUNE.ALVEOLAR_MACROPHAGES	LUNG.IMMUNE.ALVEOLAR_MACROPHAGES	MARCO	ITGAX	MRC1
Lung	immune	interstitial macrophages	Lung	immune	interstitial_macrophages	LUNG.IMMUNE.INTERSTITIAL_MACROPHAGES	LUNG.IMMUNE.INTERSTITIAL_MACROPHAGES	CSF1R	MHCII	MRC1
Lung	immune	dendritic cells	Lung	immune	dendritic_cells	LUNG.IMMUNE.DENDRITIC_CELLS	LUNG.IMMUNE.DENDRITIC_CELLS	ITGAX	CD24A	CD68	LY6C2	CX3CR1	CD14	CSF1R	MRC1
Lung	immune	invading monocytes	Lung	immune	invading_monocytes	LUNG.IMMUNE.INVADING_MONOCYTES	LUNG.IMMUNE.INVADING_MONOCYTES	ITGAM	CSF1R	LY6C2	CD14
Lung	immune	non-canonical 1	Lung	immune	non_canonical_1	LUNG.IMMUNE.NON_CANONICAL_1	LUNG.IMMUNE.NON_CANONICAL_1	ITGAM	CXCR4	CD24A
Lung	immune	non-canonical 2	Lung	immune	non_canonical_2	LUNG.IMMUNE.NON_CANONICAL_2	LUNG.IMMUNE.NON_CANONICAL_2	ITGAM	CXCR4	CD24A	ITGAX	CD68	LY6C2	CX3CR1	CSF1R
Lung	Stroma	Adventitial Fibroblast	Lung	Stroma	Adventitial_Fibroblast	LUNG.STROMA.ADVENTITIAL_FIBROBLAST	LUNG.STROMA.ADVENTITIAL_FIBROBLAST	SERPINF1	PI16	ENTPD2
Lung	Stroma	Sca1+ Adventitial Fibroblast	Lung	Stroma	Sca1_Adventitial_Fibroblast	LUNG.STROMA.SCA1_ADVENTITIAL_FIBROBLAST	LUNG.STROMA.SCA1_ADVENTITIAL_FIBROBLAST	SCARA5	CD248	LY6A
Lung	Stroma	Alveolar Fibroblast	Lung	Stroma	Alveolar_Fibroblast	LUNG.STROMA.ALVEOLAR_FIBROBLAST	LUNG.STROMA.ALVEOLAR_FIBROBLAST	SLC7A10	FGFR4	SLC38A5
Lung	Stroma	Mesothelial Cell	Lung	Stroma	Mesothelial_Cell	LUNG.STROMA.MESOTHELIAL_CELL	LUNG.STROMA.MESOTHELIAL_CELL	MSLN	RSPO1	UPK3B
Lung	Stroma	Myofibroblast	Lung	Stroma	Myofibroblast	LUNG.STROMA.MYOFIBROBLAST	LUNG.STROMA.MYOFIBROBLAST	HHIP	FGF18	ASPN
Lung	Stroma	Pericyte	Lung	Stroma	Pericyte	LUNG.STROMA.PERICYTE	LUNG.STROMA.PERICYTE	TRPC6	HIGD1B	VTN
Lung	Stroma	Smooth Muscle Cell	Lung	Stroma	Smooth_Muscle_Cell	LUNG.STROMA.SMOOTH_MUSCLE_CELL	LUNG.STROMA.SMOOTH_MUSCLE_CELL	ACTA2	CNN1	TAGLN
Lung	Stroma	Chondrocyte	Lung	Stroma	Chondrocyte	LUNG.STROMA.CHONDROCYTE	LUNG.STROMA.CHONDROCYTE	SOX9	PRG4	CHAD
Lung	Epithelium	Alveolar Epithelial Type 1 Cell	Lung	Epithelium	Alveolar_Epithelial_Type_1_Cell	LUNG.EPITHELIUM.ALVEOLAR_EPITHELIAL_TYPE_1_CELL	LUNG.EPITHELIUM.ALVEOLAR_EPITHELIAL_TYPE_1_CELL	CLIC5	AGER	PDPN	GM98
Lung	Epithelium	Alveolar Epithelial Type 2 Cell	Lung	Epithelium	Alveolar_Epithelial_Type_2_Cell	LUNG.EPITHELIUM.ALVEOLAR_EPITHELIAL_TYPE_2_CELL	LUNG.EPITHELIUM.ALVEOLAR_EPITHELIAL_TYPE_2_CELL	SFTPA1	SFTPB	SFTPC	SFTPD	ETV5	MUC1
Lung	Epithelium	Ciliated Cell	Lung	Epithelium	Ciliated_Cell	LUNG.EPITHELIUM.CILIATED_CELL	LUNG.EPITHELIUM.CILIATED_CELL	FOXJ1	CCDC78	1110017D15RIK
Lung	Epithelium	Neuroendocrine Cell	Lung	Epithelium	Neuroendocrine_Cell	LUNG.EPITHELIUM.NEUROENDOCRINE_CELL	LUNG.EPITHELIUM.NEUROENDOCRINE_CELL	CALCA	CHGA	RESP18
Lung	Epithelium	Basal Cell	Lung	Epithelium	Basal_Cell	LUNG.EPITHELIUM.BASAL_CELL	LUNG.EPITHELIUM.BASAL_CELL	KRT5	TRP63	DAPL1
Lung	Epithelium	Club Cell	Lung	Epithelium	Club_Cell	LUNG.EPITHELIUM.CLUB_CELL	LUNG.EPITHELIUM.CLUB_CELL	SCGB1A1	SCGB3A2	CYP2F2	CCKAR
Lung	Epithelium	Goblet Cell	Lung	Epithelium	Goblet_Cell	LUNG.EPITHELIUM.GOBLET_CELL	LUNG.EPITHELIUM.GOBLET_CELL	MUC5B	MUC5AC	TFF2
Lung	Immune	Alveolar Macrophage	Lung	Immune	Alveolar_Macrophage	LUNG.IMMUNE.ALVEOLAR_MACROPHAGE	LUNG.IMMUNE.ALVEOLAR_MACROPHAGE	MARCO	MRC1	CHI3L3	EAR1
Lung	Immune	B Cell	Lung	Immune	B_Cell	LUNG.IMMUNE.B_CELL	LUNG.IMMUNE.B_CELL	CD79A	CD19	MS4A1
Lung	Immune	Basophil	Lung	Immune	Basophil	LUNG.IMMUNE.BASOPHIL	LUNG.IMMUNE.BASOPHIL	FCER1A	MS4A2	CYP11A1
Lung	Immune	Classical Monocyte	Lung	Immune	Classical_Monocyte	LUNG.IMMUNE.CLASSICAL_MONOCYTE	LUNG.IMMUNE.CLASSICAL_MONOCYTE	CD14	F13A1	LY6C2
Lung	Immune	Dendritic Cell	Lung	Immune	Dendritic_Cell	LUNG.IMMUNE.DENDRITIC_CELL	LUNG.IMMUNE.DENDRITIC_CELL	FLT3	CD209A	CD74
Lung	Immune	Interstitial Macrophage	Lung	Immune	Interstitial_Macrophage	LUNG.IMMUNE.INTERSTITIAL_MACROPHAGE	LUNG.IMMUNE.INTERSTITIAL_MACROPHAGE	C1QA	C1QC	C1QB	MS4A7	CSF1R
Lung	Immune	Natural Killer Cell	Lung	Immune	Natural_Killer_Cell	LUNG.IMMUNE.NATURAL_KILLER_CELL	LUNG.IMMUNE.NATURAL_KILLER_CELL	NKG7	KLRD1	TYROBP	GZMA
Lung	Immune	Neutrophil	Lung	Immune	Neutrophil	LUNG.IMMUNE.NEUTROPHIL	LUNG.IMMUNE.NEUTROPHIL	RETNLG	CXCR2	CSF3R	S100A8
Lung	Immune	Nonclassical Monocyte	Lung	Immune	Nonclassical_Monocyte	LUNG.IMMUNE.NONCLASSICAL_MONOCYTE	LUNG.IMMUNE.NONCLASSICAL_MONOCYTE	EMR4	LST1	TREML4
Lung	Immune	CD4+ T Cell	Lung	Immune	CD4_T_Cell	LUNG.IMMUNE.CD4_T_CELL	LUNG.IMMUNE.CD4_T_CELL	CD4	CD3E	LAT	LCK	LTB
Lung	Immune	CD8+ T Cell	Lung	Immune	CD8_T_Cell	LUNG.IMMUNE.CD8_T_CELL	LUNG.IMMUNE.CD8_T_CELL	CD8B1	CD8A	CD3E	LAT	LCK	LTB
Lung	Immune	Intermediate Monocyte	Lung	Immune	Intermediate_Monocyte	LUNG.IMMUNE.INTERMEDIATE_MONOCYTE	LUNG.IMMUNE.INTERMEDIATE_MONOCYTE	PLAC8
Lung	Immune	Natural Killer T Cell	Lung	Immune	Natural_Killer_T_Cell	LUNG.IMMUNE.NATURAL_KILLER_T_CELL	LUNG.IMMUNE.NATURAL_KILLER_T_CELL	CXCR6
Lung	Immune	Plasmacytoid Dendritic Cell	Lung	Immune	Plasmacytoid_Dendritic_Cell	LUNG.IMMUNE.PLASMACYTOID_DENDRITIC_CELL	LUNG.IMMUNE.PLASMACYTOID_DENDRITIC_CELL	SIGLECH	ATP2A1	CD300C	CLEC10A
Lung	Immune	Proliferating Alveolar Macrophage	Lung	Immune	Proliferating_Alveolar_Macrophage	LUNG.IMMUNE.PROLIFERATING_ALVEOLAR_MACROPHAGE	LUNG.IMMUNE.PROLIFERATING_ALVEOLAR_MACROPHAGE	MKI67	TOP2A	CCNA2	CDCA3	MARCO	MRC1	CHI3L3	EAR1
Lung	Immune	Proliferating NK/T Cell	Lung	Immune	Proliferating_NK_T_Cell	LUNG.IMMUNE.PROLIFERATING_NK_T_CELL	LUNG.IMMUNE.PROLIFERATING_NK_T_CELL	CXCR6	MKI67	TOP2A	CCNA2	CDCA3
Lung	Endothelium	Artery Cell	Lung	Endothelium	Artery_Cell	LUNG.ENDOTHELIUM.ARTERY_CELL	LUNG.ENDOTHELIUM.ARTERY_CELL	DKK2	GJA5	BMX	CTCL1
Lung	Endothelium	Capillary Type 1 Cell	Lung	Endothelium	Capillary_Type_1_Cell	LUNG.ENDOTHELIUM.CAPILLARY_TYPE_1_CELL	LUNG.ENDOTHELIUM.CAPILLARY_TYPE_1_CELL	PLVAP	GPIHBP1	CD93
Lung	Endothelium	Capillary Type 2 Cell	Lung	Endothelium	Capillary_Type_2_Cell	LUNG.ENDOTHELIUM.CAPILLARY_TYPE_2_CELL	LUNG.ENDOTHELIUM.CAPILLARY_TYPE_2_CELL	EDNRB	CAR4	PRX
Lung	Endothelium	Lymphatic Cell	Lung	Endothelium	Lymphatic_Cell	LUNG.ENDOTHELIUM.LYMPHATIC_CELL	LUNG.ENDOTHELIUM.LYMPHATIC_CELL	PROX1	PDPN	MMRN1
Lung	Endothelium	Vein Cell	Lung	Endothelium	Vein_Cell	LUNG.ENDOTHELIUM.VEIN_CELL	LUNG.ENDOTHELIUM.VEIN_CELL	SLC6A2	AMIGO2	VEGFC
Lung	Neuronal/Glia	Glial Cell	Lung	Neuronal_Glia	Glial_Cell	LUNG.NEURONAL_GLIA.GLIAL_CELL	LUNG.NEURONAL_GLIA.GLIAL_CELL	ARHGAP42	KCNA1	CDH19
Liver	NA	Endothelium	Liver	NA	Endothelium	LIVER.NA.ENDOTHELIUM	LIVER.NA.ENDOTHELIUM	PECAM1	NRP1	KDR	OIT3	FLT4
Liver	NA	stellate cells	Liver	NA	stellate_cells	LIVER.NA.STELLATE_CELLS	LIVER.NA.STELLATE_CELLS	DCN	COL1A2	BGN
Liver	Hepatocytes	pericentral_periportal_midlobular	Liver	Hepatocytes	pericentral_periportal_midlobular	LIVER.HEPATOCYTES.PERICENTRAL_PERIPORTAL_MIDLOBULAR	LIVER.HEPATOCYTES.PERICENTRAL_PERIPORTAL_MIDLOBULAR	ALB	TTR	APOA1	SERPINA1C	CYP2E1	GLUL	OAT	GULO	CYP2F2	PCK1	HAL	CDH1	ASS1	HAMP	GSTP1	UBB
Liver	Immune	Kupffer macrophage	Liver	Immune	Kupffer_macrophage	LIVER.IMMUNE.KUPFFER_MACROPHAGE	LIVER.IMMUNE.KUPFFER_MACROPHAGE	EMR1	CLEC4F	CD68	IRF7
Liver	Immune	NK/NKT cells	Liver	Immune	NK_NKT_cells	LIVER.IMMUNE.NK_NKT_CELLS	LIVER.IMMUNE.NK_NKT_CELLS	ZAP70	IL2RB	NKG7	CXCR6	GZMA	KLRK1	CD3G	KLRB1C
Liver	Immune	circulating B cells	Liver	Immune	circulating_B_cells	LIVER.IMMUNE.CIRCULATING_B_CELLS	LIVER.IMMUNE.CIRCULATING_B_CELLS	CD79A	CD79B	CD74	CD19	MS4A1
Liver	Immune	Macrophages / monocytes	Liver	Immune	Macrophages_monocytes	LIVER.IMMUNE.MACROPHAGES_MONOCYTES	LIVER.IMMUNE.MACROPHAGES_MONOCYTES	MRC1	ARG1	MARCO	TREM2	CCR2	ITGAM	CX3CR1	CD14
Liver	Immune	T cells	Liver	Immune	T_cells	LIVER.IMMUNE.T_CELLS	LIVER.IMMUNE.T_CELLS	CD3E	CD8A	CD4	CD3D	THY1	ICOS	RORA	GATA3	TBX21	IFNG
Liver	Cholangiocytes / Bile duct epithelial cells	NA	Liver	Cholangiocytes_Bile_duct_epithelial_cells	NA	LIVER.CHOLANGIOCYTES_BILE_DUCT_EPITHELIAL_CELLS.NA	LIVER.CHOLANGIOCYTES_BILE_DUCT_EPITHELIAL_CELLS.NA	EPCAM	KRT19	KRT7
Liver	Immune	Neutrophils	Liver	Immune	Neutrophils	LIVER.IMMUNE.NEUTROPHILS	LIVER.IMMUNE.NEUTROPHILS	CSF3R	FPR2	CXCR2
Liver	Immune	Plasmacytoid dendritic	Liver	Immune	Plasmacytoid_dendritic	LIVER.IMMUNE.PLASMACYTOID_DENDRITIC	LIVER.IMMUNE.PLASMACYTOID_DENDRITIC	SIGLECH	BST2	LY6C2	TLR7	ITGAX	IRF8
Liver	Erythrocytes	NA	Liver	Erythrocytes	NA	LIVER.ERYTHROCYTES.NA	LIVER.ERYTHROCYTES.NA	BPGM	GYPA	ALAS2
Large Intestines	Proximal Colon	enterocytes	Large_Intestines	Proximal_Colon	enterocytes	LARGE_INTESTINES.PROXIMAL_COLON.ENTEROCYTES	LARGE_INTESTINES.PROXIMAL_COLON.ENTEROCYTES	HOXB6	KRT20	SLC26A3
Large Intestines	Proximal Colon	goblet cells	Large_Intestines	Proximal_Colon	goblet_cells	LARGE_INTESTINES.PROXIMAL_COLON.GOBLET_CELLS	LARGE_INTESTINES.PROXIMAL_COLON.GOBLET_CELLS	HOXB6	ATOH1	SPDEF
Large Intestines	Proximal Colon	chromaffin cells (enterendocrine)	Large_Intestines	Proximal_Colon	chromaffin_cells_enterendocrine	LARGE_INTESTINES.PROXIMAL_COLON.CHROMAFFIN_CELLS_ENTERENDOCRINE	LARGE_INTESTINES.PROXIMAL_COLON.CHROMAFFIN_CELLS_ENTERENDOCRINE	HOXB6	CHGA	CHGB
Large Intestines	Proximal Colon	tuft cells	Large_Intestines	Proximal_Colon	tuft_cells	LARGE_INTESTINES.PROXIMAL_COLON.TUFT_CELLS	LARGE_INTESTINES.PROXIMAL_COLON.TUFT_CELLS	HOXB6	DCLK1
Large Intestines	Proximal Colon	proliferating stem	Large_Intestines	Proximal_Colon	proliferating_stem	LARGE_INTESTINES.PROXIMAL_COLON.PROLIFERATING_STEM	LARGE_INTESTINES.PROXIMAL_COLON.PROLIFERATING_STEM	LGR5	MKI67
Large Intestines	Distal Colon	enterocytes	Large_Intestines	Distal_Colon	enterocytes	LARGE_INTESTINES.DISTAL_COLON.ENTEROCYTES	LARGE_INTESTINES.DISTAL_COLON.ENTEROCYTES	HOXB13	KRT20	SLC26A3
Large Intestines	Distal Colon	goblet cells	Large_Intestines	Distal_Colon	goblet_cells	LARGE_INTESTINES.DISTAL_COLON.GOBLET_CELLS	LARGE_INTESTINES.DISTAL_COLON.GOBLET_CELLS	HOXB13	ATOH1	SPDEF	KRT20
Large Intestines	Distal Colon	chromaffin cells (enterendocrine)	Large_Intestines	Distal_Colon	chromaffin_cells_enterendocrine	LARGE_INTESTINES.DISTAL_COLON.CHROMAFFIN_CELLS_ENTERENDOCRINE	LARGE_INTESTINES.DISTAL_COLON.CHROMAFFIN_CELLS_ENTERENDOCRINE	HOXB13	CHGA	CHGB
Large Intestines	Distal Colon	tuft cells	Large_Intestines	Distal_Colon	tuft_cells	LARGE_INTESTINES.DISTAL_COLON.TUFT_CELLS	LARGE_INTESTINES.DISTAL_COLON.TUFT_CELLS	HOXB13	DCLK1
Large Intestines	Distal Colon	proliferating stem	Large_Intestines	Distal_Colon	proliferating_stem	LARGE_INTESTINES.DISTAL_COLON.PROLIFERATING_STEM	LARGE_INTESTINES.DISTAL_COLON.PROLIFERATING_STEM	LGR5	MKI67	ATOH1	SPDEF
Limb Muscle	satellite cells 1	NA	Limb_Muscle	satellite_cells_1	NA	LIMB_MUSCLE.SATELLITE_CELLS_1.NA	LIMB_MUSCLE.SATELLITE_CELLS_1.NA	VCAM1	MYOD1	CALCR
Limb Muscle	satellite cells 2	NA	Limb_Muscle	satellite_cells_2	NA	LIMB_MUSCLE.SATELLITE_CELLS_2.NA	LIMB_MUSCLE.SATELLITE_CELLS_2.NA	VCAM1	MYOD1	CALCR
Limb Muscle	Immune	macrophage	Limb_Muscle	Immune	macrophage	LIMB_MUSCLE.IMMUNE.MACROPHAGE	LIMB_MUSCLE.IMMUNE.MACROPHAGE	PTPRC	ITGAM
Limb Muscle	Immune	T cell	Limb_Muscle	Immune	T_cell	LIMB_MUSCLE.IMMUNE.T_CELL	LIMB_MUSCLE.IMMUNE.T_CELL	PTPRC	CD3G
Limb Muscle	Immune	B cell	Limb_Muscle	Immune	B_cell	LIMB_MUSCLE.IMMUNE.B_CELL	LIMB_MUSCLE.IMMUNE.B_CELL	PTPRC	CD19
Limb Muscle	NA	mesencyhmal stem cells (MSC)	Limb_Muscle	NA	mesencyhmal_stem_cells_MSC	LIMB_MUSCLE.NA.MESENCYHMAL_STEM_CELLS_MSC	LIMB_MUSCLE.NA.MESENCYHMAL_STEM_CELLS_MSC	ATN1
Limb Muscle	NA	enothelial	Limb_Muscle	NA	enothelial	LIMB_MUSCLE.NA.ENOTHELIAL	LIMB_MUSCLE.NA.ENOTHELIAL	PECAM1
Limb Muscle	NA	chondrocytes or MSC progenitors	Limb_Muscle	NA	chondrocytes_or_MSC_progenitors	LIMB_MUSCLE.NA.CHONDROCYTES_OR_MSC_PROGENITORS	LIMB_MUSCLE.NA.CHONDROCYTES_OR_MSC_PROGENITORS	CHODL
Diaphram	satellite cells	NA	Diaphram	satellite_cells	NA	DIAPHRAM.SATELLITE_CELLS.NA	DIAPHRAM.SATELLITE_CELLS.NA	PAX7	PAX3	MYOD1	MYF5	VCAM1	ITGA7	SDC4	CD34	ITGB1	CXCR4
Diaphram	fibro-adiopegnic progenitors (MSC)	NA	Diaphram	fibro_adiopegnic_progenitors_MSC	NA	DIAPHRAM.FIBRO_ADIOPEGNIC_PROGENITORS_MSC.NA	DIAPHRAM.FIBRO_ADIOPEGNIC_PROGENITORS_MSC.NA	PDGFRA
Diaphram	endothelial cells	NA	Diaphram	endothelial_cells	NA	DIAPHRAM.ENDOTHELIAL_CELLS.NA	DIAPHRAM.ENDOTHELIAL_CELLS.NA	PECAM1
Diaphram	Immune	B cells	Diaphram	Immune	B_cells	DIAPHRAM.IMMUNE.B_CELLS	DIAPHRAM.IMMUNE.B_CELLS	CD19	CD3D
Diaphram	Immune	T cells	Diaphram	Immune	T_cells	DIAPHRAM.IMMUNE.T_CELLS	DIAPHRAM.IMMUNE.T_CELLS	CD19	CD3D
Diaphram	Immune	macrophage	Diaphram	Immune	macrophage	DIAPHRAM.IMMUNE.MACROPHAGE	DIAPHRAM.IMMUNE.MACROPHAGE	ITGAM	FCER1G	C1QA
Skin	Interfollicular Epidermis	Stem Cell	Skin	Interfollicular_Epidermis	Stem_Cell	SKIN.INTERFOLLICULAR_EPIDERMIS.STEM_CELL	SKIN.INTERFOLLICULAR_EPIDERMIS.STEM_CELL	KRT14	KRT10
Skin	Interfollicular Epidermis	Actively Dividng Stem cells	Skin	Interfollicular_Epidermis	Actively_Dividng_Stem_cells	SKIN.INTERFOLLICULAR_EPIDERMIS.ACTIVELY_DIVIDNG_STEM_CELLS	SKIN.INTERFOLLICULAR_EPIDERMIS.ACTIVELY_DIVIDNG_STEM_CELLS	TOP2A
Skin	Interfollicular Epidermis	Differentiated Progeny	Skin	Interfollicular_Epidermis	Differentiated_Progeny	SKIN.INTERFOLLICULAR_EPIDERMIS.DIFFERENTIATED_PROGENY	SKIN.INTERFOLLICULAR_EPIDERMIS.DIFFERENTIATED_PROGENY	KRT10
Skin	Bulge Cells	Outer Bulge	Skin	Bulge_Cells	Outer_Bulge	SKIN.BULGE_CELLS.OUTER_BULGE	SKIN.BULGE_CELLS.OUTER_BULGE	DKK3	CD34
Skin	Bulge Cells	Inner Bulge	Skin	Bulge_Cells	Inner_Bulge	SKIN.BULGE_CELLS.INNER_BULGE	SKIN.BULGE_CELLS.INNER_BULGE	FGF18
Mammary gland	Epithelial Cells	T-cells	Mammary_gland	Epithelial_Cells	T_cells	MAMMARY_GLAND.EPITHELIAL_CELLS.T_CELLS	MAMMARY_GLAND.EPITHELIAL_CELLS.T_CELLS	CD3E	CD3D	CD3G
Mammary gland	Epithelial Cells	B-cells	Mammary_gland	Epithelial_Cells	B_cells	MAMMARY_GLAND.EPITHELIAL_CELLS.B_CELLS	MAMMARY_GLAND.EPITHELIAL_CELLS.B_CELLS	CD74
Mammary gland	Epithelial Cells	Macrophages	Mammary_gland	Epithelial_Cells	Macrophages	MAMMARY_GLAND.EPITHELIAL_CELLS.MACROPHAGES	MAMMARY_GLAND.EPITHELIAL_CELLS.MACROPHAGES	CD74	CD14	CSF1R
Mammary gland	Epithelial Cells	Basal	Mammary_gland	Epithelial_Cells	Basal	MAMMARY_GLAND.EPITHELIAL_CELLS.BASAL	MAMMARY_GLAND.EPITHELIAL_CELLS.BASAL	KRT14	KRT5	KRT17	VCAM1	PROCR	ID1	ID2	FOS	IGFBP2	IGFBP4
Mammary gland	Epithelial Cells	Luminal	Mammary_gland	Epithelial_Cells	Luminal	MAMMARY_GLAND.EPITHELIAL_CELLS.LUMINAL	MAMMARY_GLAND.EPITHELIAL_CELLS.LUMINAL	KRT8	KRT18	KRT19
Mammary gland	Epithelial Cells	Luminal Progenitors	Mammary_gland	Epithelial_Cells	Luminal_Progenitors	MAMMARY_GLAND.EPITHELIAL_CELLS.LUMINAL_PROGENITORS	MAMMARY_GLAND.EPITHELIAL_CELLS.LUMINAL_PROGENITORS	KRT8	CD14	ALDH1A3
Mammary gland	Epithelial Cells	Hormone Responsive Luminal	Mammary_gland	Epithelial_Cells	Hormone_Responsive_Luminal	MAMMARY_GLAND.EPITHELIAL_CELLS.HORMONE_RESPONSIVE_LUMINAL	MAMMARY_GLAND.EPITHELIAL_CELLS.HORMONE_RESPONSIVE_LUMINAL	KRT8	ESR1	PGR
Mammary gland	Endothelial Cells	NA	Mammary_gland	Endothelial_Cells	NA	MAMMARY_GLAND.ENDOTHELIAL_CELLS.NA	MAMMARY_GLAND.ENDOTHELIAL_CELLS.NA	ESAM	PECAM1
Mammary gland	Stromal Cells	NA	Mammary_gland	Stromal_Cells	NA	MAMMARY_GLAND.STROMAL_CELLS.NA	MAMMARY_GLAND.STROMAL_CELLS.NA	VIM	FN1
Thymus	Immune	DN1 Thymocytes	Thymus	Immune	DN1_Thymocytes	THYMUS.IMMUNE.DN1_THYMOCYTES	THYMUS.IMMUNE.DN1_THYMOCYTES	CD44
Thymus	Immune	DP Cells	Thymus	Immune	DP_Cells	THYMUS.IMMUNE.DP_CELLS	THYMUS.IMMUNE.DP_CELLS	DNTT
Thymus	Immune	Immune	Thymus	Immune	Immune	THYMUS.IMMUNE.IMMUNE	THYMUS.IMMUNE.IMMUNE	CD8B1	CD8A	CD4	RAG1	RAG2	DNTT
Thymus	Immune	Proliferating thymocytes	Thymus	Immune	Proliferating_thymocytes	THYMUS.IMMUNE.PROLIFERATING_THYMOCYTES	THYMUS.IMMUNE.PROLIFERATING_THYMOCYTES	TOP2A	MKI67	RAG1	RAG2	PTPRCA
Thymus	Stromal cells	Lymphocyte	Thymus	Stromal_cells	Lymphocyte	THYMUS.STROMAL_CELLS.LYMPHOCYTE	THYMUS.STROMAL_CELLS.LYMPHOCYTE	ZBTB7B	RUNX3	H2-AA
Thymus	Stromal cells	Stromal cells	Thymus	Stromal_cells	Stromal_cells	THYMUS.STROMAL_CELLS.STROMAL_CELLS	THYMUS.STROMAL_CELLS.STROMAL_CELLS	CD3E	CD3D	CD3G	H2-AA	H2-AB1
Thymus	Stromal cells	dendritic cells	Thymus	Stromal_cells	dendritic_cells	THYMUS.STROMAL_CELLS.DENDRITIC_CELLS	THYMUS.STROMAL_CELLS.DENDRITIC_CELLS	PTPRC	CD86
Thymus	Stromal cells	mesenchymal cells	Thymus	Stromal_cells	mesenchymal_cells	THYMUS.STROMAL_CELLS.MESENCHYMAL_CELLS	THYMUS.STROMAL_CELLS.MESENCHYMAL_CELLS	IGFBP7	CD3E	CD3D	CD3G	PDGFRB
Thymus	Stromal cells	thymic epithelial cells	Thymus	Stromal_cells	thymic_epithelial_cells	THYMUS.STROMAL_CELLS.THYMIC_EPITHELIAL_CELLS	THYMUS.STROMAL_CELLS.THYMIC_EPITHELIAL_CELLS	KRT5	KRT8
Brain	Microglia	NA	Brain	Microglia	NA	BRAIN.MICROGLIA.NA	BRAIN.MICROGLIA.NA	CX3CR1	P2RY12	TMEM119
Brain	Non-parenchymal macrophages	NA	Brain	Non_parenchymal_macrophages	NA	BRAIN.NON_PARENCHYMAL_MACROPHAGES.NA	BRAIN.NON_PARENCHYMAL_MACROPHAGES.NA	CX3CR1	P2RY12	TMEM119	CD163
Brain	Oligodendrocyte progenitor cells	NA	Brain	Oligodendrocyte_progenitor_cells	NA	BRAIN.OLIGODENDROCYTE_PROGENITOR_CELLS.NA	BRAIN.OLIGODENDROCYTE_PROGENITOR_CELLS.NA	PDGFRA	SUSD5	CSPG4
Brain	mature myelinating oligodendrocytes	NA	Brain	mature_myelinating_oligodendrocytes	NA	BRAIN.MATURE_MYELINATING_OLIGODENDROCYTES.NA	BRAIN.MATURE_MYELINATING_OLIGODENDROCYTES.NA	MOG	MAG	CERS1
Brain	brain endothelial cells	NA	Brain	brain_endothelial_cells	NA	BRAIN.BRAIN_ENDOTHELIAL_CELLS.NA	BRAIN.BRAIN_ENDOTHELIAL_CELLS.NA	PECAM1	CLDN5	SLCO1C1	OCLN
Brain	Astrocyte	NA	Brain	Astrocyte	NA	BRAIN.ASTROCYTE.NA	BRAIN.ASTROCYTE.NA	ALDH1L1	SLC1A3	AQP4
Brain	Bergman glia	NA	Brain	Bergman_glia	NA	BRAIN.BERGMAN_GLIA.NA	BRAIN.BERGMAN_GLIA.NA	GDF10	VIM	NBL1	A2M
Brain	excitatory neurons	NA	Brain	excitatory_neurons	NA	BRAIN.EXCITATORY_NEURONS.NA	BRAIN.EXCITATORY_NEURONS.NA	SLC17A7	NEUROD6	MAB21L1
Brain	Inhibitory neuron	NA	Brain	Inhibitory_neuron	NA	BRAIN.INHIBITORY_NEURON.NA	BRAIN.INHIBITORY_NEURON.NA	GAD1	RELN	CALB1
Brain	Neuronprogenitor	NA	Brain	Neuronprogenitor	NA	BRAIN.NEURONPROGENITOR.NA	BRAIN.NEURONPROGENITOR.NA	DCX	DLX1	DLX2	ASCL1	HES5
Brain	Pericytes	NA	Brain	Pericytes	NA	BRAIN.PERICYTES.NA	BRAIN.PERICYTES.NA	DES	MCAM	PDGFRB
Brain	Cerebral Vessels	Arterioles	Brain	Cerebral_Vessels	Arterioles	BRAIN.CEREBRAL_VESSELS.ARTERIOLES	BRAIN.CEREBRAL_VESSELS.ARTERIOLES	BMX	JAG1	EFNB2
Brain	Cerebral Vessels	Post-capillary venules	Brain	Cerebral_Vessels	Post_capillary_venules	BRAIN.CEREBRAL_VESSELS.POST_CAPILLARY_VENULES	BRAIN.CEREBRAL_VESSELS.POST_CAPILLARY_VENULES	NFE2L2	FLT4	VWF
Brain	Cerebral Vessels	Capillaries	Brain	Cerebral_Vessels	Capillaries	BRAIN.CEREBRAL_VESSELS.CAPILLARIES	BRAIN.CEREBRAL_VESSELS.CAPILLARIES	TFRC	CAR4	SLC16A1
Brain	Cerebral Vessels	Other	Brain	Cerebral_Vessels	Other	BRAIN.CEREBRAL_VESSELS.OTHER	BRAIN.CEREBRAL_VESSELS.OTHER	VCAM1	ICAM1	LCN2	HIF1A	VWF	CSF1
Brain	Cerebral Vessels	Pro-angiogenic arterioles	Brain	Cerebral_Vessels	Pro_angiogenic_arterioles	BRAIN.CEREBRAL_VESSELS.PRO_ANGIOGENIC_ARTERIOLES	BRAIN.CEREBRAL_VESSELS.PRO_ANGIOGENIC_ARTERIOLES	JAG1	NOTCH1	VEGFC	EDN1	TMEM100
